# Activation of a neural stem cell transcriptional program in parenchymal astrocytes

**DOI:** 10.1101/2020.07.20.211409

**Authors:** Jens P. Magnusson, Margherita Zamboni, Giuseppe Santopolo, Jeff E. Mold, Mauricio Barrientos-Somarribas, Carlos Talavera-López, Björn Andersson, Jonas Frisén

## Abstract

Neural stem cells, located in discrete niches in the adult brain, generate new neurons throughout life. These stem cells are specialized astrocytes, but astrocytes in other brain regions do not generate neurons under physiological conditions. After stroke, however, striatal astrocytes undergo neurogenesis in mice, triggered by decreased Notch signaling. We used single-cell RNA sequencing to characterize neurogenesis by Notch-depleted striatal astrocytes *in vivo*. Striatal astrocytes were located upstream of neural stem cells in the neuronal lineage. As astrocytes initiated neurogenesis, they became transcriptionally very similar to subventricular zone stem cells and progressed through a nearly identical neurogenic program. Surprisingly, in the non-neurogenic cortex, Notch-depleted astrocytes also initiated neurogenesis. Yet, the cortical astrocytes, and many striatal ones, stalled before entering transit-amplifying divisions. Infusion of epidermal growth factor enabled stalled striatal astrocytes to resume neurogenesis. We conclude that parenchymal astrocytes are latent neural stem cells and that targeted interventions can guide them through their neuronal differentiation.
