## Supplemental Table 3 for "Activation of a neural stem cell transcriptional program in parenchymal astrocytes"

### Sheet: SummaryTableOnly
	RecipientMouse	OriginOfGraftedCells	GenotypeOfGraftedCells	%DCXinStriatum	%NEUNinStriatum	%DCXinCortex	%NEUNinCortex
	1	SVZ	Rbpj-intact	0.686047	0.0581395	0.181818	0
	2	SVZ	Rbpj-intact	0.442623	0.0819672	NA	NA
	3	SVZ	Rbpj-intact	0.671875	0	NA	NA
	4	SVZ	Rbpj-intact	0.6	NA	NA	NA
	5	SVZ	Rbpj-intact	0.639241	0.107595	NA	NA
	6	SVZ	Rbpj-intact	0.464789	0.132075	NA	NA
	7	SVZ	Rbpj-intact	0.69	0.0192308	0.5	0
	8	SVZ	Rbpj-intact	0.81	0.135593	0.66	0.0131579
	9	SVZ	Rbpj-intact	0.67	0.0736842	0.04	0.101124
	10	SVZ	Rbpj-intact	0.61	0.222628	0.2	0.0228833
	11	SVZ	Rbpj-intact	0.71	0.123288	0.5	0.0285714
	12	SVZ	Rbpj-intact	0.74	0.0257732	NA	NA
	13	SVZ	Rbpj-intact	0.621359	0.00970874	0.609091	0.0272727
	14	SVZ	Rbpj-intact	0.375	0	0.107527	0
	15	SVZ	Rbpj-intact	0.62963	0.111111	NA	NA
	16	SVZ+DG	Rbpj-intact	0.292683	0.13	0	0
	17	SVZ+DG	Rbpj-intact	0.5	NA	NA	NA
	18	SVZ+DG	Rbpj-intact	0.230444	0.0887949	0	0
	19	SVZ+DG	Rbpj-intact	0.0566038	0.0660377	NA	NA
	20	SVZ+DG	Rbpj-intact	0.320475	0.00296736	0.166667	0
	21	SVZ+DG	Rbpj-intact	0.7	0	0.0434783	0
	22	SVZ+DG	Rbpj-KO	0.23	0.113636	0.210884	0.0204082
	23	SVZ+DG	Rbpj-KO	0.735043	0.213675	0.0555556	0.00925926
	24	SVZ+DG	Rbpj-KO	0.19244	0.103093	0	0
	25	SVZ+DG	Rbpj-KO	0.451613	0.354839	0.025974	0
	26	SVZ+DG	Rbpj-KO	0.681818	0.181818	0.0584416	0.0519481
	27	SVZ+DG	Rbpj-KO	0.265347	0.30495	0.30495	NA
	28	SVZ+DG	Rbpj-KO	NA	0	NA	NA
